# Mapping the Human Ghost Proteome: Classification and Experimental Detection Biases in the Identification of Alternative Microproteins

**DOI:** 10.64898/2026.07.31.741785

**Authors:** Ana Montero-Calle, Alberto Peláez-García, Antonio J. Martín-Galiano, Rodrigo Barderas

**Affiliations:** Chronic Disease Programme, UFIEC, Instituto de Salud Carlos III, Majadahonda, E-28220 Madrid, Spain; Proteomics Unit, Core Scientific and Technical Units, Instituto de Salud Carlos III, Majadahonda, E-28220 Madrid, Spain; Centro Nacional de Microbiología, Instituto de Salud Carlos III, Majadahonda, E-28220 Madrid, Spain; CIBER Frailty and Healthy Aging, Madrid, E-28029 Madrid, Spain

**Keywords:** Alternative proteins, Ghost proteome, microproteins, colorectal cancer, OpenProt, proteomics

## Abstract

The discovery of alternative proteins (AltProts), translated from non-canonical ORFs, has expanded the human proteome and revealed a hidden layer known as the “ghost proteome”. Despite increasing evidence, AltProts detection remains challenging due to their small size, physicochemical heterogeneity, and lack of annotation. Here, we developed an integrated bioinformatic and proteomic workflow to benchmark the detection of reference proteins (RefProts), isoforms, and alternative microproteins (MicroAltProts) in colorectal cancer cells using four extraction protocols—HCl, RIPA buffer, RIPA with chloroform, and RIPA followed by 30 kDa filtration—combined with high-resolution data-independent acquisition mass spectrometry. We identified and quantified using the Orbitrap Astral mass spectrometer a total of 66,438 peptides corresponding to 12,584 different protein groups across methods, with RIPA-based extraction approaches providing the most comprehensive coverage. To reduce redundancy in the OpenProt database and focus on MicroAltProts, we curated the dataset by removing known isoforms and long proteins, yielding a non-redundant set of 183,937 MicroAltProts. K-means clustering based on eight ProtParam-derived features grouped MicroAltProts into four physicochemical clusters. Among them, 43 MicroAltProts (<200 amino acids) were experimentally validated by mass spectrometry and classified into tiers following recent recommended international guidelines. Cluster assignment of detected MicroAltProts revealed that HCl extraction favored disordered, alkaline proteins, while RIPA-based protocols enabled the identification of membrane-associated and amphipathic α-helical MicroAltProts. Structural prediction indicated the presence of diverse folding determinants, including transmembrane helices, disordered regions, and nucleic acid-binding-like motifs. Altogether, this study provides a roadmap framework for the unbiased simultaneous detection of RefProts, isoforms, and AltProts, and supports a broader functional role for MicroAltProts.
