## Supplementary Tables for "Mapping the Human Ghost Proteome: Classification and Experimental Detection Biases in the Identification of Alternative Microproteins": Supplementary Table S3.xlsx

### Sheet: Statistics_MW
Supplementary Table 3. Statistics of the MW (kDA), hydrophobicity (GRAVY index), and pI values for proteins identified by the different extraction protocols.
	MW (kDa)				Hydrophobicity (GRAVY)				pI
	Mean	Median	SD	SEM	Mean	Median	SD	SEM	Mean	Median	SD	SEM
HCl	44.5859	21.2433	43.3628	4.67593	-0.687008	-0.616369	0.328271	0.0183796	6.99734	6.95704	2.007	0.11237
RIPA_Chloroform	17.45	13.6049	13.2057	3.4097	-0.40393	-0.229511	0.485443	0.0990907	6.18938	5.91769	1.62631	0.331969
RIPA	20.5924	20.906	9.74919	2.4373	-0.234798	-0.198592	0.207869	0.0373345	6.43421	6.24398	1.5595	0.280095
Filtered	16.6541	15.7958	14.2637	1.95926	-0.459023	-0.430189	0.331994	0.0328723	8.28506	8.39993	1.64858	0.163234
Non-Filtered	49.3659	34.8683	48.8997	1.76797	-0.489171	-0.45	0.429638	0.00973188	7.7322	7.89569	2.0535	0.0465145
	Wilcoxon rank-sum test (FDR)
RIPA vs. HCl	0.278186				1.71596e-12				0.103013
RIPA vs. RIPA-Chloroform	0.278186				0.570301				0.604522
RIPA vs. Filtered	0.0576403				0.000754181				5.66481e-07
RIPA vs. Non-Filtered	0.0138879				0.000281673				0.000610047
RIPA-Chloroform vs. HCl	0.031076				0.00952131				0.0900545
RIPA-Chloroform vs. Filtered	0.835839				0.461551				5.73565e-06
RIPA-Chloroform vs. Non-Filtered	0.00103683				0.380219				0.000394752
HCl vs. Filtered	0.00319434				4.17138e-09				1.20068e-08
HCL vs. Non-Filtered	0.0690999				5.87286e-20				1.20068e-08
Filtered vs. Non-Filtered	9.09818e-11				0.75336				0.0146279
