## Supplementary Tables for "Mapping the Human Ghost Proteome: Classification and Experimental Detection Biases in the Identification of Alternative Microproteins": Supplementary Table S4.xlsx

### Sheet: FASTA_Statistics
Supplementary Table 4. Statistics of the MW (kDA), hydrophobicity (GRAVY index), and pI values for the RefProts, Isoforms, and AltProts contained in the OpenProt database.
	MW (kDa)				Hydrophobicity (GRAVY)				pI
	Mean	Median	SD	SEM	Mean	Median	SD	SEM	Mean	Median	SD	SEM
AltProts	6.43399	5.19195	4.42311	0.00973415	-0.131639	-0.152941	0.591087	0.00130083	8.69435	8.8212	2.31881	0.00510311
Isoforms	21.9522	12.7854	28.2919	0.128593	-0.322682	-0.324167	0.450733	0.00204868	7.66833	7.71419	2.30219	0.0104639
RefProts	29.9232	17.3767	41.7082	0.178165	-0.365157	-0.365583	0.450344	0.00192374	7.43047	7.36988	2.23564	0.00955001
	Wilcoxon rank-sum test (FDR)
AltProts vs. Isoforms	0				0				0
AltProts vs. RefProts	0				2.11854e-62				3.22663e-59
Isoforms vs. RefProts	0				0				0
